# Combined inactivation of RB and Hippo pathways converts differentiating photoreceptors into eye progenitor cells through derepression of *homothorax*

**DOI:** 10.1101/2023.04.23.537991

**Authors:** Alexandra E. Rader, Battuya Bayarmagnai, Maxim V. Frolov

## Abstract

The RB and Hippo pathways interact to regulate cell proliferation and differentiation. However, their mechanism of interaction is not fully understood. *Drosophila* photoreceptors with inactivated RB and Hippo pathways specify normally but fail to maintain neuronal identity and dedifferentiate. We performed single-cell RNA-sequencing to elucidate the cause of dedifferentiation and the fate of these cells. We find that dedifferentiated cells adopt a progenitor-like fate due to inappropriate activation of the retinal differentiation suppressor *homothorax* (*hth*) by Yki/Sd. This results in activation of the Yki/Hth transcriptional program, driving photoreceptor dedifferentiation. We show that Rbf physically interacts with Yki which, together with the GAGA factor, inhibits *hth* expression. Thus, RB and Hippo pathways cooperate to maintain photoreceptor differentiation by preventing inappropriate expression of *hth* in differentiating photoreceptors. Our work accentuates the importance of both RB and Hippo pathway activity for maintaining the state of terminal differentiation.
