## Supplemental Tables S1-S11 for "Combined inactivation of RB and Hippo pathways converts differentiating photoreceptors into eye progenitor cells through derepression of *homothorax*": Table S3.xlsx

### Sheet: Table S3
Table S3. The RW_1 enrichment profile
A list of genes used to characterize the transcriptional program of RW_1, Rbf[20a] wts[x1] specific, population. Expression of this profile was then assessed using the Seurat FindModuleScore function.

### Sheet: RbfWts_EnrichmentProfile
Gene
Tret1-1
CG6770
Blimp-1
ImpE2
ImpE1
Hr46
scyl
Oda
Eip78C
CG7860
CG1273
Hr4
CG4374
hth
Rm62
CR43432
rgn
CG4914
Pka-C3
Prosap
Msr-110
CR43051
CG11686
CG4928
SP1029
pum
jim
pio
CG3823
Btk29A
CG17754
CG9821
Hsromega
sm
CG30463
pncr002:3R
CG33978
l(1)G0320
CR42862
Phk-3
hid
Lk6
CG42389
Cirl
CG17834
CrebA
wbl
CG15822
Spn43Aa
CBP
roX2
roX1
CG9691
CG7675
CG15365
ed
Sod3
Gbs-70E
Fs
CG15905
sbb
ogre
CG42240
CG15282
CR44030
rudhira
Pdi
St2
CG10359
pAbp
eIF-4a
Glut4EF
CG9689
CG13377
ImpE3
CG32091
klar
larp
CG16791
CG43658
GstT4
CG13300
knk
melt
CG42747
CG17549
MFS17
CG15309
alt
Hr39
CG2852
B-H1
CG32486
obst-A
Tsp66E
RhoGAP71E
CG14223
chrb
SKIP
CG13004
CG8034
CG17919
AGO1
InR
tna
jar
CG9005
ft
neo
nkd
CG13676
CG30440
CG34380
crc
cic
mgl
rst
Vha100-2
Ip259
Gug
Tis11
Non1
CG32425
Hsp27
Egfr
CG43366
ds
PKD
Fkbp14
Tina-1
Cad87A
tnc
l(3)L1231
CG10306
kst
fus
br
mt:ND2
CG42806
hipk
CG7896
lola
B4
Smr
CG11873
kirre
unc-13
gem
numb
Sans
wb
Snoo
snRNA:7SK
so
pcs
HDAC4
CG15628
Ets98B
bun
CG17265
Eip74EF
toy
CG33229
CG32767
Pitslre
spen
CG6966
Gasp
CG9003
T48
Alh
Atg8a
CG34383
jvl
Cht3
Sxl
mew
CG31997
Psc
CG4586
nrv1
ovo
CR42549
Mnn1
foxo
pgant5
sgg
CG42668
luna
CG18619
rt
CG5642
CG1399
CG31121
CR43334
Sema-2b
CG34250
sima
Ncoa6
CG17271
Fur1
ihog
rut
Sir2
modSP
Cat
ec
LRP1
fra
Tollo
Klp98A
jing
mura
tou
Myd88
CG45050
CG34417
fw
Pde11
CG42674
Reg-5
simj
ab
Rok
toe
hdly
kdn
CG7337
Msp300
Syp
CG9331
bic
sesB
Imp
Xrp1
CG43164
Gdh
EF2
CG5151
Hsc70-3
Nacalpha
GstS1
dm
Ef1beta
CycG
CG42748
Inx3
Ef1gamma
CG10543
da
spi
mbl
bi
uex
Gp150
CG6700
Gfat1
babos
E(Pc)
RapGAP1
CG31712
Tctp
plum
26-29-p
Atf6
OstStt3
Aac11
fl(2)d
NUCB1
Sirup
CG12581
Rbp1-like
ex
CG15098
CG32138
CG34401
PP2A-B'
lgs
Eip75B
Mpcp
mt:ATPase6
Dl
CG9775
cg
lilli
eIF3-S8
Pka-C1
pico
CG5059
Mmp2
tmod
CG40160
Rgl
noe
