## Supplemental Tables S1-S11 for "Combined inactivation of RB and Hippo pathways converts differentiating photoreceptors into eye progenitor cells through derepression of *homothorax*": Table S5.xlsx

### Sheet: Table S5
Table S5. The Y_1 enrichment profile
A list of genes used to characterize the Y_1, GMR>yki[CA] specific, population. Expression of this profile was then assessed using the Seurat FindModuleScore function.

### Sheet: Y_1_EnrichmentProfile
Gene
tko
E(spl)m2-BFM
E(spl)mbeta-HLH
kirre
DnaJ-1
p24-1
nrm
Chrac-16
chrb
CG13024
CG8036
CG2263
Hsp23
inaE
ken
Aats-gly
CG3902
Tpi
knk
CG9134
CG7878
Ubi-p5E
ade5
Rcd-1
out
stv
Mtpalpha
Cypl
wmd
Actn
EfTuM
CG15628
Tcp-1zeta
CG9691
CG8235
CG43143
Uhg3
tutl
pen
CG7414
CG4866
CG7358
Mgstl
puc
CG4365
Ubi-p63E
Pgk
Spn27A
CG5641
DppIII
CG8258
CG17776
Ipp
CG7430
Eno
shf
CG3777
CG2004
CG12909
Sucb
OstDelta
CG7675
Pcd
CG2493
CG8635
CG6540
CG3499
Gapdh1
CG8675
lz
T-cp1
Rpn10
Bap60
grsm
CG8306
CG4789
Dak1
CG12206
CG3011
betaCOP
CG3436
wuho
CG5390
CG6040
Sir2
CG12163
CG5590
wb
Dpit47
AdenoK
ND42
CG16903
CG42813
pont
Hsromega
CG9427
Rpt6
eIF3-S10
CG10286
CG17904
CG7337
fl(2)d
sls
M1BP
nclb
CIAPIN1
lft
Fer2LCH
PKD
Prp19
Aats-ala
Sxl
nmd
pncr002:3R
rst
deltaCOP
CG6412
CG3939
nudC
Dhod
Non3
Sas10
RpLP0-like
Sec23
CG5902
CG11583
beta-Spec
mRpL47
CG11590
CG17259
Srp54k
eIF-3p66
da
Aats-lys
CG11985
CG15822
Tcp-1eta
l(1)G0255
CG8034
Rgl
CG42239
Gapdh2
CG3731
pix
gbb
CG14476
Rpn1
Cyp6v1
Sec63
CG11444
Cks30A
CG8974
CG1542
TfIIS
CG7920
Pglym78
Cad87A
alphaTub84D
RnpS1
eya
Pgam5
Tim9a
p47
CG8386
TwdlE
Gasp
CG32082
obst-B
vir-1
scaf
nkd
kibra
ptc
Egfr
hh
CR43334
CG6398
sog
rgn
nahoda
pwn
serp
Diap1
GstD1
dally
kst
wg
Ppn
CG42342
ex
FK506-bp1
awd
Crc
CG6287
SmB
emp
Nop56
CG10249
CG17672
Nop60B
heph
CG34417
CG7911
Prosap
Set
SmD1
NHP2
HmgZ
h
SKIP
CG4747
baf
Manf
aurB
Tsp42Ef
cher
Sip1
CG17265
Cht6
CG4374
CG13096
CG34398
Hsp26
nop5
28SrRNA-Psi:CR45860
