## Supplemental Tables S1-S11 for "Combined inactivation of RB and Hippo pathways converts differentiating photoreceptors into eye progenitor cells through derepression of *homothorax*": Table S6.xlsx

### Sheet: Table S6
Table S6. The RY_1 enrichment profile
A list of genes used to characterize the transcriptional profile of RY_1, Rbf[20a] GMR>yki[CA] specific, population. Expression of this profile was then assessed using the Seurat FindModuleScore function.

### Sheet: RY_1_EnrichmentProfile
Gene
TwdlE
wg
hh
Timp
ptc
rgn
nkd
ex
Egfr
vir-1
CG32082
dally
HmgD
emc
CR43334
Tm1
Gasp
hth
sqd
tna
ctp
CR40469
kst
kibra
klu
sog
Prosap
Notum
CG1910
drm
emp
pio
HmgZ
mt:srRNA
heph
RpL22
Rbp2
Ran
Lam
nahoda
jim
SKIP
roX1
PCNA
Cht6
hoip
CG6398
Diap1
CG42674
CtBP
CG40127
CG34371
crol
GstD1
scaf
sd
Ppn
Hrb27C
Hrb87F
sbb
CG43164
Trl
Fas3
CG43980
luna
CG4374
pwn
vn
His2Av
Dsp1
cher
WRNexo
CG9705
His3.3A
CG42747
ft
Tsp42Ef
CG34398
ITP
eIF-2beta
InR
trn
Imp
fs(1)h
CG42389
sinu
CG40002
Myo10A
CG8289
d
Dek
LBR
CG4747
ds
mt:ND1
zip
CR46006
CG7593
CG31997
crok
Dad
CR43314
CG2862
dpp
uif
wts
Ibf2
woc
vari
CG6610
dap
Snp
CrebA
Dp
CG9628
Manf
Ote
spi
Sip1
Sema-2b
NHP2
tws
h
CG32264
sle
dnk
MP1
Snoo
cv-c
emb
CG45186
E2f1
row
Slbp
RPA2
Top2
fz
CG42342
Hr4
