## Supplemental Tables S1-S11 for "Combined inactivation of RB and Hippo pathways converts differentiating photoreceptors into eye progenitor cells through derepression of *homothorax*": Table S8.xlsx

### Sheet: Table S8
Table S8. The HY_1 enrichment profile
A list of genes used to characterize the transcriptional program of HY_1, GMR>yki[CA] hth specific, population. Expression of this profile was then assessed using the Seurat FindModuleScore function.

### Sheet: HY_1_EnrichmentProfile
Gene
TwdlE
sls
CR43334
dally
CR40469
nkd
rgn
Gasp
kibra
hth
ptc
CG6398
pio
Egfr
nahoda
CG4374
sqd
Ppn
serp
Prosap
CG9689
CrebA
Tm1
ex
SKIP
Crc
RpL22
heph
ft
drl
sbb
psq
CG42389
kst
klu
CG9134
pwn
ImpE3
CG43366
CR43314
CG31869
sog
hh
CG43164
Diap1
noc
E2f1
CG7675
CG32082
vir-1
zip
CG34383
klar
CG34398
CG42674
obst-B
ImpE1
Gadd45
Lam
CG17672
Inx2
Hr4
edl
hoip
Myo10A
tna
Cht3
CG42747
CG17265
fz
Ppa
Hsc70-3
luna
emp
HIP-R
Nop60B
sas
vari
sano
tyn
Tsp42Ea
Imp
Cht6
HmgZ
sdk
SsRbeta
CG42342
rst
FER
CR46006
eIF4G
ds
fz2
O-fut1
CG4612
Hex-A
unc-13
sinu
MP1
Tsp42Ef
foxo
Lsd-2
wts
CG30463
CG3777
feo
