## Supplemental Tables S1-S11 for "Combined inactivation of RB and Hippo pathways converts differentiating photoreceptors into eye progenitor cells through derepression of *homothorax*": Table S9.xlsx

### Sheet: Table S9
Table S9. The UND enrichment profile
A list of genes used to characterize transcriptional profile of the UND population. Expression of this profile was then assessed using the Seurat FindModuleScore function.

### Sheet: UND_EnrichmentProfile
Gene
toy
rgn
Sod3
serp
Tsp42Ea
Sec61alpha
TRAM
tna
Sema-2b
Sec61beta
sbb
Sirup
Tapdelta
SP1029
Tollo
SsRbeta
wbl
Rtnl1
RpL22
yip2
twr
Tudor-SN
Spase25
Reg-5
Spn43Aa
verm
Spase12
Snoo
Sec61gamma
sm
Su(Tpl)
Tm1
Spase22-23
ttk
sesB
Spp
zetaCOP
Tango13
vari
Xbp1
sas
pyd
tai
ps
sqd
Sec23
Zasp52
RpLP0
scu
Srp19
Vha16-1
Ubi-p5E
TfIIFalpha
tara
RpS16
Ten-a
Spn27A
SrpRbeta
sd
RpS14a
Thiolase
vib
Xrp1
Surf4
spen
Srp14
zip
Top1
Sptr
Trp1
uif
Trx-2
pum
Thd1
tws
Trxr-1
Zip102B
snRNA:7SK
spoon
RpL37A
Rpn2
tou
wal
Smr
Sip1
Sar1
Sin3A
VhaPPA1-1
Srp54k
Sh3beta
