## Supplemental Tables S1-S11 for "Combined inactivation of RB and Hippo pathways converts differentiating photoreceptors into eye progenitor cells through derepression of *homothorax*": Table S10.xlsx

### Sheet: Table S10
Table S10. Genes differentially expressed in the posterior compartments of GMR>yki[CA] and GMR>Yki[CA] hth eye discs
A list of genes differentially expressed between GMR>yki[CA] and GMR>yki[CA] hth eye posteriors used to generate a heatmap of the Yki/Sd and Yki/Hth transcriptional programs. Sd and Hth targets determined using i-cisTarget are specifically labeled.

### Sheet: Heatmap Features and Targets
Dataset	Genes	Targets Alone
Hth/Yki (Hth Yki Posterior) i-cisTarget Input Features	hth	hth
	CR40469	psq	Legend
	sls	dally		Hth Target (i-cisTarget)
	Hrb27C	CG16791		Hth and Sd Target (i-cisTarget)
	bnb	CG45050		Sd Target (i-cisTarget)
	sqd	Cam
	psq	Hsc70-3
	ImpE1	Hr4
	14-3-3zeta	rgn
	bic	Tm1
	dally	noc
	Ppa	CG43759
	CrebA	drl
	CR43334	CtBP
	CG3800	fz
	CG16791	pAbp
	CG45050	kis
	Cam	sbb
	Hsc70-3	CG34380
	cib	zip
	Hr4	brat
	rgn	E2f1
	HIP-R	pio
	Tm1	CG7991
	noc	CG42389
	Gbeta13F	lola
	CG43759	tna
	ctp	Pomp
	drl	CG13300
	br	CG42674
	wdb	edl
	CtBP	fax
	Blimp-1	klar
	fz	corto
	eIF4G	sdk
	pAbp	FER
	kis	SKIP
	Act5C	fz2
	sesB	luna
	spen	ds
	sbb	Hex-A
	CG40002	CG42747
	CG34380	hh
	Pde9	kibra
	zip	Imp
	brat	ds
	E2f1	ft
	pio	ex
	CG7991	serp
	Inx2	nkd
	Fs(2)Ket	wts
	CG42389	sog
	lola	Tsp42Ef
	Cht3	CG17672
	vari	Cht6
	tna	ptc
	Pomp	sas
	unc-13	heph
	emc	Ppn
	CG13300	pwn
	CG42674	kst
	CG31869	Egfr
	edl	obst-B
	tral	Diap1
	kibra	FK506-bp2
	fax	Optix
	klar	Df31
	Syp	h
	Lam	scaf
	alt	CG14434
	Pen	Cyp1
	corto	Rcc1
	Imp	CG9344
	CG9689	cher
	sdk	CG10249
	FER	puc
	CG34383	eIF-3p66
	SKIP	CG8635
	SsRbeta	CG32082
	fz2	emp
	Trn	CG3777
	luna	NHP2
	CR46006
	CR43314
	Prosap
	ImpE3
	CG4374
	sano
	Myo10A
	ds
	Hex-A
	rst
	klu
	O-fut1
	Tsp42Ea
	tyn
	CG42747
	CG9134
	CG30463
	hh
Yki/Sd (Yki Posterior) and Hth/Yki (Hth Yki Posterior) i-cisTarget Input Features	vir-1
	Gadd45
	kibra
	Imp
	CG43164
	ds
	ft
	nahoda
	ex
	CG6398
	serp
	CG34398
	Nop60B
	hoip
	Crc
	nkd
	wts
	sog
	Tsp42Ef
	CG17672
	Cht6
	ptc
	Lsd-2
	sas
	heph
	Ppn
	pwn
	kst
	Egfr
	obst-B
	Diap1
	Gasp
	TwdlE
Yki/Sd (Yki Posterior) i-cisTarget Input Features	His2Av
	Hsc70-4
	dUTPase
	CG5525
	Caf1
	RPA3
	FK506-bp2
	vig2
	Optix
	Nacalpha
	Df31
	h
	SmB
	ab
	FK506-bp1
	Hel25E
	scaf
	SmD1
	Nlp
	CG14434
	Ran
	Ef1alpha48D
	CoVIIc
	Ef1beta
	Cyp1
	awd
	SmG
	Rcc1
	CG13364
	GstD1
	Mcm3
	Rbp1
	DnaJ-1
	D1
	CoVIII
	dpa
	CG7911
	Cct5
	Sip1
	RnrS
	eIF-2alpha
	Tcp-1zeta
	CG9344
	CG11444
	RhoGDI
	cher
	CG9107
	RPA2
	CG10249
	Cypl
	CG8223
	puc
	levy
	AnxB9
	Cyt-c-p
	RanGAP
	eIF-3p66
	His3.3B
	Slbp
	CG8258
	aurB
	RnrL
	CoVIb
	CG5010
	asf1
	Bap55
	CG15019
	SmF
	Dph5
	CG8635
	l(2)06225
	Mcm6
	mago
	out
	Set
	CG32082
	CG42342
	emp
	CG4747
	CG34417
	Nop56
	CG3777
	NHP2
	Chrac-16
	CG6287
	inaE
