## Supplemental Tables S1-S11 for "Combined inactivation of RB and Hippo pathways converts differentiating photoreceptors into eye progenitor cells through derepression of *homothorax*": Table S11.xlsx

### Sheet: Table S11
Table S11. Luciferase assay cloning primers
A table of primers used to clone portions of the hth gene into the pGL3 luciferase reporter vector and their corresponding locations on the genome.

### Sheet: Primers
Fragment Name	Fwd Sequence	Reverse Sequence	Gene Product
Fragment A	cttacgcgtgctagcGCTTCGTCGGGCAAAAATGA	tactccggcgagatctcgaCACACTGGCGGTTGCATAAA	chr3R:10,557,150-10,557,650
Fragment B	cttacgcgtgctagcATGCCATAATGCCGCgacta	tactccggcgagatctcgaTTGGCATTTCATTTGGCGCA	chr3R:10,547,896-10,550,045
Fragment C	cttacgcgtgctagcTTTGACCGGCCCTACACTTG	tactccggcgagatctcgaAACAAACATGGCAAACCGCA	chr3R:10,547,567-10,549,328
Fragment D	cttacgcgtgctagcACAGTCACTAACCAAATCACTGGA	tactccggcgagatctcgaCGAAGACGACCCATCTGCAT	chr3R:10,522,700-10,523,200
